# Emergence and evolution of the ERM proteins and merlin in metazoans

**DOI:** 10.1101/631770

**Authors:** V. Shabardina, Y. Kashima, Y. Suzuki, W. Makalowski

## Abstract

Ezrin, radixin, moesin, and merlin are the cytoskeletal proteins which functions are specific to metazoans. They participate in cell cortex rearrangements, including cell-cell contact formation, and play important role in cancer progression. Here we perform a comprehensive phylogenetic analysis of the proteins spanning 87 species. The results describe a possible mechanism of the protein family origin in the root of Metazoa, paralogs diversification in vertebrates and acquisition of novel functions, including tumor suppression. In addition, a merlin paralog, present in most of vertebrates, but lost in mammals, has been described. We also highlight the set of amino acid variations within the conserved motifs as the candidates for determining physiological differences between the ERM paralogs.
