## Supplemental Table S2 for "Emergence and evolution of the ERM proteins and merlin in metazoans"

### Sheet: species_list
all species	name code
Acanthaster planci	Ac.pl
Acanthisitta chloris	Ac.ch
Alligator mississippiensis	Al.mi
Amphimedon queenslandica	Am.qu
Aptenodytes forsteri	Ap.fo
Ascaris suum	As.su
Biomphalaria glabrata	Bi.gl
Boleophthalmus pectinirostris	Bo.pe
Branchiostoma belcheri	Br.be
Caenorhabditis elegans	Ca.el
Callorhinchus milii	Ca.mi
Calypte anna	Ca.an
Camponotus floridanus	Ca.fl
Canis lupus familiaris	Ca.lu
Chelonia mydas	Ch.my
Chrysemys picta bellii	Ch.pb
Cimex lectularius	Ci.le
Ciona intestinalis	Ci.in
Clonorchis sinensis	Cl.si
Clupea harengus	Cl.ha
Crassostrea gigas	Cr.gi
Danio rerio	Da.re
Daphnia pulex	Da.pu
Dasypus novemcinctus	Da.no
Drosophila melanogaster	Dr.me
Echinococcus granulosus	Ec.gr
Equus caballus	Eq.ca
Elephantulus edwardii	El.ed
Eurytemora affinis	Eu.af
Exaiptasia pallida	Ex.pa
Esox lucius	Es.lu
Gallus gallus	Ga.gl
Gekko japonicus	Ge.ja
Gryllus bimaculatus	Gr.bi
Helobdella robusta piyavka	He.ro
Homo sapiens	Ho.sa
Hyalella azteca	Hy.az
Hydra vulgaris	Hy.vu
Hypsibius dujardini	Hy.du
Intoshia linei	In.li
Latimeria chalumnae	La.ch
Lepisosteus oculatus	Le.oc
Limulus polyphemus	Li.po
Lingula anatina	Li.an
Loa loa	Lo.lo
Lottia gigantea	Lo.gi
Loxodonta africana	Lo.af
Lytechinus variegatus	Ly.va
Macrostomum lignano	Ma.li
Mizuhopecten yessoensis	Mi.ye
Molgula tectiformis	Mo.te
Monodelphis domestica	Mo.do
Nicrophorus vespilloides	Ni.ve
Octopus bimaculoides	Oc.bi
Orchesella cincta	Or.ci
Ornithorhynchus anatinus	Or.an
Parasteatoda tepidariorum	Pa.te
Pediculus humanus corporis	Pe.hu
Phascolarctos cinereus	Ph.ci
Pogona vitticeps	Po.vi
Priapulus caudatus	Pr.ca
Pygocentrus nattereri	Py.na
Ramazzottius varieornatus	Ra.va
Rattus norvegicus	Ra.no
Rhincodon typus	Rh.ty
Rhinolophus sinicus	Rh.si
Saccoglossus kowalevskii	Sc.ko
Salmo salar	Sa.sa
Sarcophilus harrisii	Sa.ha
Sarcoptes scabiei	Sa.sc
Scleropages formosus	Sc.fo
Spodoptera litura	Sp.li
Stegodyphus mimosarum	St.mi
Strongylocentrotus purpuratus	St.pu
Stylophora pistillata	St.pi
Sus scrofa	Su.sc
Tetranychus urticae	Te.ur
Thamnophis sirtalis	Th.si
Tinamus guttatus	Ti.gu
Trichinella pseudospiralis	Tr.ps
Trichoplax adhaerens	Tr.ad
Tropilaelaps mercedesae	Tr.me
Xenopus laevis	Xe.la
Zootermopsis nevadensis	Zo.ne
Monosiga brevicollis	Mo.br
Salpingoeca rosetta	Sa.ro
Capsaspora owczarzaki	Ca.ow

### Sheet: Merlin1
List of the merlin1 isoform
Chelonia mydas: XP 007054263.1
Gekko japonicus: XP 015269113.1
Xenopus laevis: XP 018102425.1
Callorhinchus milii: XP_007906650.1
Tinamus guttatus: XP_010225777.1
Alligator mississippiensis: XP_006260247.2
Aptenodytes forsteri: XP_009285644.1
Gallus gallus: XP_004946574.1
Chrysemis picta: XP_008177110.1
Bolephthalmus pectinirostris: XP_020778484.1
Phascolarctos cinereus: XP_020862733.1
Lepisosteus oculatus: XP_015222944.1
Latimeria chalumnae: XP_014347210.1
Pogona vitticeps: XP_020659605.1
Rhincodon typus: XP_020377697.1
Esox lucius: XP_010903298.1
Danio rerio: NP_998116.1
Thamnophis sirtalis: XP_013923662.1
Clupea harengus: XP_012671951.1
Ornithothynchus anatinus: XP_028938201.1
Sarcophilus harrisii: XP_023359437
Dasypus novemcinctus: XP_004460756.1
Monodelphis domestica: UniProtID_F7G4H7
Pygocentrus nattereri: XP_017554102.1
Salmo salar: XP_013985183.1
Scleropages formosus: XP_018586205.1
68 amino acids insertion in mammals:LDRSLGNAPSWMKTFEAGDSLDINLQRPFPxYPLNVTTSSWPCTNKNQHTVPVEKSSFQTNSLVANNV
15 amino acids insertion in bonny fishes:PPYxPHSNRNSAYMx
insertion in sharks: xxxxPLxNLNLQSVxAK
insertion in L. cholumnae: APYSSIENAGHYDS
insertion in L.oculatus: PAYLPQSTVSAAAVM
The consensus sequences were generated by Geneious

### Sheet: To_figures3,6
Sequences used for ancestor reconstruction (tree: Fig.6)								List of the protein sequences used for MEME motif analysis (Fig. 3)									p-value
Choanoflagellatea1_ermL XP_004994097.1 RDX protein [Salpingoeca rosetta]								Eutheria_ezr NP_001104547.1 ezrin [Homo sapiens]									0
Choanoflagellatea2_hyp1 XP_001743289.1 hypothetical protein [Monosiga brevicollis MX1]								Eutheria_mrlI1 NP_000259.1 merlin isoform 1 [Homo sapiens]									0
Choanoflagellatea1_cytsk XP_004997754.1 cytoskeletal protein [Salpingoeca rosetta]								Cephalochordata_rdxI1 XP_019624220.1 PREDICTED: radixin-like isoform X1 [Branchiostoma belcheri]									0
Choanoflagellatea1_moe XP_004991962.1 moesin [Salpingoeca rosetta]								Cephalochordata_mrlL XP_019621260.1 PREDICTED: merlin-like [Branchiostoma belcheri]									0
Filasterea_rdx XP_004364665.2 radixin isoform a [Capsaspora owczarzaki ATCC 30864]								Hemichordata_rdx XP_002733683.1 PREDICTED: radixin [Saccoglossus kowalevskii]									0
Choanoflagellatea2_hyp2 XP_001746613.1 hypothetical protein [Monosiga brevicollis MX1]								Hemichordata_mrl2 NP_001164711.1 neurofibromin_2 [Saccoglossus kowalevskii]									0
Eutheria_mrlI1 NP_000259.1 merlin isoform 1 [Homo sapiens]								Arthropoda_erm2 XP_017779440.1 PREDICTED: moesin/ezrin/radixin homolog 1 isoform X1 [Nicrophorus vespilloides]									0
Eutheria_ezr NP_001104547.1 ezrin [Homo sapiens]								Arthropoda_mrl XP_017787144.1 PREDICTED: merlin [Nicrophorus vespilloides]									0
Ho.sa_tln_AAF27330.1 talin [Homo sapiens]								Nematoda_ermL1 KRY90359.1 Moesin/ezrin/radixin -like protein 1 [Trichinella pseudospiralis]									0
								Nematoda_mrl KRY91900.1 Merlin [Trichinella pseudospiralis]									8.94e-279
								Platyhelminthes_erm EUB64035.1 Moesin/ezrin/radixin [Echinococcus granulosus]									1.81e-229
								Scalidophora_ermH XP_014672976.1 PREDICTED: moesin/ezrin/radixin homolog 1-like [Priapulus caudatus]									0
								Scalidophora_mrlL XP_014661700.1 PREDICTED: merlin-like [Priapulus caudatus]									0
								Lophotrochozoa_rdxI3 XP_011453118.1 PREDICTED: radixin isoform X3 [Crassostrea gigas]									0
								Lophotrochozoa_mrlI1 XP_011437863.1 PREDICTED: merlin isoform X1 [Crassostrea gigas]									0
								Cnidaria_moeL XP_022781886.1 moesin-like [Stylophora pistillata]									0
								Cnidaria_mrlL XP_022798867.1 merlin-like isoform X1 [Stylophora pistillata]									0
								Tunicata_erm_p BAF49215.1 ezrin/radixin/moesin, partial [Molgula tectiformis]									0
								Tunicata_mrl BAF49216.1 merlin [Molgula tectiformis]									3.85e-229
								Placozoa_hyp XP_002112848.1 hypothetical protein TRIADDRAFT_25177, partial [Trichoplax adhaerens]									0
								Mesozoa_hyp OAF67650.1 hypothetical protein A3Q56_04611 [Intoshia linei]									8.11e-99
								Porifera_rdxL XP_003386140.1 PREDICTED: radixin-like [Amphimedon queenslandica]									0
								Porifera_mrlL XP_011410150.1 PREDICTED: merlin-like [Amphimedon queenslandica]									8.27e-250
								Choanoflagellatea1_ermL XP_004994097.1 RDX protein [Salpingoeca rosetta]									0
								Choanoflagellatea1_moe XP_004991962.1 moesin [Salpingoeca rosetta]									7.82e-234
								Filasterea_rdx XP_004364665.2 radixin isoform a [Capsaspora owczarzaki ATCC 30864]									2.11e-234

### Sheet: motifs_protein_name.correction
Filled cells in the table show deviation from the conserved motif. If a cell is empty, that means the corresponding proteins' motif is as in the header of the column. erm - ezrin, radixin, moesin ezr - ezrin rdx - radixin moe - moesin mrl - merlin	Annotation_correction	PIP2-F1 (residues 63-64, 72:KK-xK)	conserved_1 (residues145-146; erm:GY; mrl:GC/F/M)	conserved_2 (H179)	PIP2-F3 (253-254, 262-263; erm:KK-KK; mrl:KE-KK)	G-actin -binding (293-296:erm:RRRK; mrl:RRRR)	conserved_4 (334-339: ezr: EREKEQ, moe: EKEKEK, rdx: EKEKER, mrl: ERTR/EKEK/EREK)	characteristic to erm, not in mrl (in erm residues 342-347: REKEEL)	PolyProline stretch (470-477) ezr,rdx:7P;moe:2P; mrl:multiple dispersed proline (MDP)	ABS (564-568: KYKTL in erm, not in mrl)	CERMAD insertion in merlin1 paralog in vertebrates
Taxa:		F1	F2		F3		alpha-helix			CERMAD
Ac.ch_ezrI1_XP_009073620.1
Ac.ch_mrlI1_XP_009070304.1										KHNTI
Ac.ch_rdx_KFP73328.1		KK-PT
Ac.pl_mrlL_XP_022093213.1						QRRR	ERDK	no	single P	KYITL
Ac.pl_rdxL_XP_022107608.1	ERM-like		KF				EKEK	EEL	single P
Al.mi_ezr_XP_014452266.1
Al.mi_moe_XP_006270176.1
Al.mi_mrlI1_XP_006260247.2	merlin1									YMEPM	yes
Al.mi_mrlI1_XP_014449095.1		KK-PT								KHNTI
Al.mi_rdxI1_XP_014456169.1
Am.qu_mrlL_XP_011410150.1					KK-RN		EREK	no		KHYTY
Am.qu_rdxL_XP_003386140.1	ERM-like		GF				ERKT	no	single P
Ap.fo_ezrI1_XP_009279722.1
Ap.fo_moe_XP_009286260.1
Ap.fo_mrl_XP_009285644.1	merlin1									HTVPV	yes
Ap.fo_mrl_XP_019326828.1		KK-PT						no	two separated P	KHNTI
Ap.fo_rdx_XP_009280888.1
As.su_erm_ADY42446.1			GC				EQKQ		no
As.su_mrl_ERG80906.1			no	N	KL-KS	RRRQ	ETDR	no		KYSTL
Bi.gl_mrlL_XP_013091480.1				R			QREK	no		KYSTL
Bi.gl_rdxL_NP_001298197.1	ERM-like		GA				DKLR	no	no
Bo.pe_ezrL_XP_020777613.1		KK-RR					EREKEE
Bo.pe_ezrL_XP_020795562.1
Bo.pe_moe_XP_020789144.1
Bo.pe_mrlL_XP_020778484.1	merlin1									AYM--	yes
Bo.pe_mrl_XP_020774724.1		KR-PK				R?				KHSNF
Bo.pe_rdxL_XP_020776109.1
Bo.pe_rdxL_XP_020778213.1	moesin	KR-KR					EKET-E	RETMEL	single P
Bo.pe_rdx_XP_020793812.1									single P
Br.be_mrlL_XP_019621260.1		RK-PH			KR-KK		VREK	no		KYSTL
Br.be_rdxI1_XP_019624220.1	ERM-like		GF				ERQR	no	no
Ca.an_ezrI1_XP_008495098.1
Ca.an_moeI1_XP_008499411.1
Ca.an_mrl_XP_008499723.1		KK-PT								KHNTI
Ca.an_rdx_XP_008500566.1
Ca.el_erm_NP_491559.1							EQRK--	no	no
Ca.el_mrl_NP_498335.1		KT-QK	D-	N	RK-KS	RRRQ	EKEY
Ca.fl_ermL3_XP_011257675.1			GF				EKKQ	no	single P
Ca.fl_mrl1_XP_011258088.1		KK-SQ			KK-KT					KYSTL
Ca.lu_ezr_NP_001273918.1
Ca.lu_moe2_XP_848336.1
Ca.lu_mrl1_XP_534729.2										KHNTI
Ca.lu_rdx1_XP_022274045.1
Ca.mi_ezrI1_XP_007892075.1					KK-RK					KFKTL
Ca.mi_moeI1_XP_007891635.1							EKDREK	yes	PPP
Ca.mi_mrlI1_XP_007906650.1	merlin1	KR-PK								QSVAA	yes
Ca.mi_mrl_XP_007900504.1										KYNTL
Ca.mi_rdxI1_XP_007903800.1
Ca.ow_rdx_XP_004364665.2	merlin-like	KR-R	GF		TQ-RR	RGRA	ERAR	no		KYATL
Ch.my_ezr_XP_007059160.1
Ch.my_moe_XP_007060247.1
Ch.my_mrlL_XP_007054263.1	merlin1					RRRN	NO	no	no MDP	HTVPV	yes
Ch.my_mrl_XP_007068562.1		KK-PT							no MDP	KHNTI
Ch.my_rdx_XP_007059750.1
Ch.pb_ezr_XP_005291597.1
Ch.pb_moe_XP_005279574.2
Ch.pb_mrlI1_XP_005278881.1		KK-PT								KHNTI
Ch.pb_mrlI1_XP_008177110.1	merlin1									HTVPV	yes
Ch.pb_rdx_XP_008167539.1			GY
Ci.in_ermL_NP_001027599.1							EKDK-E	RRTQEL	single P
Ci.in_mrlL_XP_018671257.1		KK-PR
Ci.le_ermI1_XP_014262198.1			GF				ERKQ	no	single P
Ci.le_mrl_XP_014247697.1		KK-SQ			KK-KS		EREK	no	no	KYSTL
Cl.ha_ezrL_XP_012681700.1						QRRK	EKEKVQ	REQKEM
Cl.ha_ezr_XP_012676426.1								REKQEL
Cl.ha_moeL_XP_012689836.1							EKETEK	RETMEL	no
Cl.ha_moe_XP_012678436.1									no
Cl.ha_mrlIX_XP_012671441.1										KQSNF
Cl.ha_mrlL_XP_012671951.1	merlin1	KR-PK					ERAK				yes
Cl.ha_rdx_XP_012696136.1			GF				EKEKDR	REKDEL	single P
Cl.si_rdx_GAA55417.1	ERM-like	RK--			QK-KS		EKQL	no		RYRTL
Cr.gi_mrlI1_XP_011437863.1										KYSTL
Cr.gi_rdxI3_XP_011453118.1	ERM-like						EKRQ	no	no
Da.no_ezr_XP_004462963.1
Da.no_moe_XP_004470439.1
Da.no_mrlI1_XP_004461821.1										KHNTI
Da.no_mrlL_XP004460756.1	merlin1						ERAR				yes
Da.no_rdx_XP_004481171.1
Da.pu_hyp_EFX71611.1	ERM-like		GY		RK-KK		ERKQ	no	single P
Da.pu_hyp_EFX76345.1	merlin	RK-K	GL		KK-KT		EREK	no		KYSTL
Da.re_ezr_NP_001018326.1		KK-KQ					EKEKEM	KEKQEM
Da.re_ezr_NP_001025456.1								REKKEL
Da.re_moe_NP_001004296.1
Da.re_mrl_NP_001122179.1					KE-KR					KQSNF
Da.re_mrl_NP_998116.1	merlin1	KR-PK								AYM--	yes
Da.re_rdx_NP_001243180.1	moesin	KR-RK					EKETEK	RETMEL	no
Dr.me_moeIB_NP_727290.1	ERM-like		GF				EKKQ	no	single P
Dr.me_mrlIA_NP_523413.1		KR-EL			KK-AK		EHER	no		KYSTL
Ec.gr_erm_EUB64035.1		KK-AP	SL		KK-KS		EQKL	no	no
El.ed_ezrI2_XP_006901976.1						RRGK
El.ed_ezr_XP_006882827.1
El.ed_mrlI1_XP_006894826.1										KHNTI
El.ed_REC-ERM_reconstracted	radixin
Eq.ca_ezr_XP_001492102.4
Eq.ca_moe_XP_001504911.1
Eq.ca_mrl1_XP_001498910.1										KHNTI
Eq.ca_rdx1_XP_003365379.1
Es.lu_ezrL_XP_028981409.1								REKKDCL	three P
Es.lu_ezrIX1_XP_010876710.1							EREKDQ	REKQEL
Es.lu_moeIX1_XP_010892630.1		KR-RR					EKETEK	KETMEL	no
Es.lu_moe_XP_010863311.1
Es.lu_mrlIX1_XP_010903298.1	merlin1	KR-PK								AYM--	yes
Es.lu_mrlIX1_XP_012988213.1										KHSNF
Es.lu_rdx_XP_010884704.1									two separated P
Es.lu_rdx_XP_028969497.1								KEKDEL	three P
Eu.af_ermL1_XP_023321842.1			GF		RK-KK		ERMQ	no	single P
Eu.af_ermL1_XP_023343721.1			GY		DE-KS		EQQK	no	no
Eu.af_mrlL2_XP_023328819.1		KK-LS	GL		KK-KS		EREK	no		KYSTI
Ex.pa_ermH_XP_020900768.1			SD				NQETT	REYLK	no	KGKTL
Ex.pa_mrl_XP_020902882.1		KK-DT
Ex.pa_rdxL_XP_020900767.1	ERM-like		ES				EKLRLEK	TQQKQI	no
Ga.gl_ezr_NP_990216.1
Ga.gl_mrlL_XP_004946574.1	merlin1									HMVPV	yes
Ga.gl_mrl_NP_989828.2										KHNTI
Ga.gl_rdx_NP_990082.1
Ge.ja_ezr_XP_015262280.1
Ge.ja_moe_XP_015277108.1
Ge.ja_mrlI1_XP_015280792.1										KLNTI
Ge.ja_mrlL_XP_015269113.1	merlin1									LGTPT	yes
Ge.ja_rdxI1_XP_015284977.1
Gr.bi_mrl_BAN09208.1		KR-P			KK-RT		EREK	no		KYSTL
He.ro_hyp_XP_009010884.1	ERM-like		GF				ERQR	no	single P
He.ro_hyp_XP_009017370.1	ERM-like	KK-KQ	EM		KK-PK		EKAM	no	single P
He.ro_hyp_XP_009021945.1	ERM-like		DF				EKQK	no	single P
Ho.sa_ezr_NP_001104547.1							EREKEQ
Ho.sa_moe_NP_002435.1							EKEKEK		no
Ho.sa_mrlI1_NP_000259.1							ERTR	no		KHNTI
Ho.sa_rdx_AAA36541.1							EKEKER
Hy.az_ermI1_XP_018006433.1			GF		RK-KK				single P
Hy.az_mrlL_XP_018026787.1		KK-PG	NP		KK-KS		ERQK			KFTTM
Hy.du_ermL1_OQV15172.1			GF				EKKT	no	single P
Hy.du_mrl_OQV19900.1		RP-SE			TK-KK			QREK		KFATL
Hy.vu_mrlL_XP_012562032.1		KK-GG	DF		TQ-KD		EKQRS	no	no	KYSTL
Hy.vu_rdxL_XP_002160112.1	ERM-like		GF		KK-RK		ENEK-I	no	single P
In.li_hyp_OAF67650.1		NK-KD	no	A	SI-ER	NRRK	EKKA	no	no	KFKTL
La.ch_ezr_XP_014352395.1							EEEKVT	EREKQEL
La.ch_moe_XP_014345259.1								REKQEL
La.ch_mrlI1_XP_014351584.1										YNTM
La.ch_mrlL_XP_014347210.1	merlin1									no	yes
La.ch_rdx_XP_014350863.1								QEKEEL
Le.oc_ezrI1_XP_006625982.2								REKQEL
Le.oc_moeI1_XP_006632824.2
Le.oc_mrlI1_XP_015222944.1	merlin1	KR-PK								AAVMH	yes
Le.oc_mrl_XP_006640249.1										KQSNF
Le.oc_rdx_XP_015219579.1					ER--C				single P
Li.an_ermL_XP_013416507.1			GF				EKER	no	single P
Li.an_mrlL_XP_013419248.1						NO	VRDK	no		KYSTM
Li.an_rdxL1_XP_013416553.1	ERM-like		RC				EKEK	no	no
Li.po_ermH_XP_013781090.1			GM		RK-KK		ERKQ	no	single P
Li.po_ermH_XP_013785124.1			GM		RK-KK		EKKQ	no	single P
Li.po_ermH_XP_013794693.1			GM		RK-KK		EKKQ	no	single P
Li.po_mrlL_XP_022258530.1			GV				QREK			KYSTL
Lo.af_ezrI1_XP_010597143.1
Lo.af_moeI2COR_XP_010591044.1
Lo.af_mrlI1_XP_010597054.1										KHNTI
Lo.af_rdxI1_XP_010593746.1
Lo.gi_hyp_XP_009051406.1	merlin		GR	R			MREK	no	single P	KYSTL
Lo.lo_moe_XP_020304013.1	ERM-like		GC				EQKQ	no	no
Ly.va_moe_P52962.1	ERM-like		RL				EEKY	no		KYQTL
Ma.li_hyp_PAA60758.1	ERM-like		GF	L	RK-RK		ESRR	no	single P	KFKTL
Mi.ye_mrlL_XP_021374387.1			GT		KR-KK		LKEK	no		KYSTL
Mi.ye_rdxL_XP_021360349.1	ERM-like		no				EEQR	no	no
Mo.br_hyp_XP_001743289.1 /hyp1	ERM-like		GF			RRRR	ERRQ	no	single P	KFKTL
Mo.br_hyp_XP_001746613.1 /hyp2	ERM-like		PI	L	KK-AK	ARR-	DGM	no	single P	KLKTM
Mo.do_ezrI1_XP_001372743.1
Mo.do_moe_XP_007507017.1
Mo.do_mrlI1_XP_007490580.1										KHNTI
Mo.do_mrl_F7G4H7 (UniProt)	merlin1						ERAK				yes
Mo.do_rdxI1_XP_016289356.1
Mo.te_erm_p_BAF49215.1			KY				VNQR-Q	LEENAKL	three P
Mo.te_mrl_BAF49216.1		RQ-SR	ET		NK-QQ					KYQSL
Ni.ve_ermI1_XP_017779440.1			GF		RK-KK		EKKQ	no	no
Ni.ve_ermI1_XP_017779445.1		KK-R	no		KK-KA	TRRQ	NO	no
Ni.ve_mrl_XP_017787144.1					KK-KN					KYSTL
Oc.bi_moeL_XP_014769368.1	erm-like		GH				NO	no	no
Or.an_moe_XP_028923543.1
Or.an_mrl_XP_028904749.1					RE-KK		ERAK	no		QPT-V
Or.an_mrl_XP_028938201.1	merlin1										yes
Or.an_ezr_XP_028908150.1
Or.an_rdx_XP_028903712.1
Or.ci_erm1_ODN03767.1			GS		RK-KK		ERKQ	no	single P
Or.ci_mrl_ODN01088.1			GM		KK-KV		EREK	no		KYSTL
Pa.te_ermH_XP_015929578.1			GC				EKKQ	no	single P
Pa.te_mrlL_XP_015909486.1		KR-K			KK-RS	CRRK	ERDR	no		KYSTL
Pe.hu_erm_XP_002429229.1			GF				EKKY	no	single P
Pe.hu_mrl_XP_002427487.1		KK-AQ	EM		KK-KL					KYSTL
Ph.ci_Lezr_XP_020842368.1
Ph.ci_moe_XP_020822867.1
Ph.ci_mrlI1_XP_020852055.1										KHSTI
Ph.ci_mrlI1_XP_020862733.1	merlin1									T	yes
Ph.ci_rdx_XP_020851763.1
Po.vi_ezrI1_XP_020665121.1
Po.vi_moeI1_XP_020640009.1
Po.vi_mrlI1_XP_020656472.1										KHNTI
Po.vi_mrlL_XP_020659605.1	merlin1			no						NCTAP	yes
Po.vi_rdxI1_XP_020660843.1
Pr.ca_ermH_XP_014672976.1			GF				ERKQ	no
Pr.ca_mrlL_XP_014661700.1		KR-PK	no	no	KK-KS		FREK	no		KFITL
Py.na_ezrL_XP_017567344.1		KK-KR				QRRK	EREKEE	REKREM
Py.na_moeL_XP_017538287.1
Py.na_moeL_XP_017568853.1		KR-RK					ERETEK	KETMEL	no
Py.na_mrl_XP_017560541.1						RRHR				KQSNF
Py.na_mrlL_XP_017554102.1	merlin1						ERAK				yes
Py.na_rdx_XP_017565517.1								REKDEL	single P
Ra.no_ezr_NP_062230.1
Ra.no_moe_NP_110490.1
Ra.no_mrl_NP_037325.1										KHNTI
Ra.no_rdx_NP_001005889.2
Ra.va_hyp_GAU96524.1	merlin	KP-SL	GA	N	TK-KK		QREK	no		KFATL
Ra.va_hyp_GAU99524.1	ERM-like		GF				EKRT	no	single P
Rh.si_ezr_XP_019605046.1
Rh.si_moe_XP_019573069.1
Rh.si_mrlI1_XP_019598638.1										KHNTI
Rh.si_rdxI1_XP_019570833.1
Rh.ty_ezrREC_reconstracted								KETRDL
Rh.ty_mrl_XP_020377697.1	merlin1	KQ-PK								QSVTAK	yes
Rh.ty_rdxL_XP_020367415.1								QEKEEL
Rh.ty_rdxL_XP_020386890.1	moesin						EKER-Q	REKDEL	no
Sa.ha_ezr_XP_003769620.1
Sa.ha_mrl_XP_012399463.1										KHNTI
Sa.ha_mrlL_XP_023359437	merlin1										yes
Sa.ro_cytsk_XP_004997754.1 {hyp2}	ERM-like		[G]MI	L	KK-GK	ERR-	EGM	no	no	KYKTM
Sa.ro_ermL_XP_004994097.1 {hyp1}	erm-like		GF			RRRR	ERKR	no	2 separated P	KFKTL
Sa.ro_moe_XP_004991962.1	merlin-like	KK-PH	GF	Y	RK-KH	KRRE	EREK	no		KYDTL
Sa.sa_ezrL_XP_014060138.1								REKQEL
Sa.sa_ezr_XP_013999466.1								REKQDL
Sa.sa_moe1_XP_013993006.1
Sa.sa_moeL_XP_014054227.1		KR-RR					EKETEK		no
Sa.sa_moe_NP_001167294.1							EKETEK		single P
Sa.sa_RECmoe_based_on_XP_014068600.1	moesin							RETMEL	no
Sa.sa_mrl_XP_014026700.1					RE-KK					KHSNF
Sa.sa_mrl_XP_013985183.1	merlin1						ERAK				yes
Sa.sa_rdx1_XP_014020302.1							EKEREK
Sa.sa_rdxL1_XP_014005960.1									no
Sa.sa_rdxL1_XP_014007263.1
Sa.sa_RECrdx_based_on_XP_014029566.1	radixin						EKERAK	KEKDEL	three P
Sa.sc_erm1L_KPM03270.1			SC		KR-KK		EKKQ		single P
Sa.sc_mrl_KPM09014.1			GK							KYSTL
Sc.fo_ezrL_XP_018584888.1					KK-KN			REKQDL	no
Sc.fo_ezrL_XP_018599264.1								REKQEL
Sc.fo_moe1_XP_018584046.1
Sc.fo_moeL1_XP_018592896.1									no
Sc.fo_mrl1_XP_018596058.1		KR-PK								KQSNF
Sc.fo_mrlL_XP_018586205.1	merlin1						ERAK				yes
Sc.fo_rdx1_XP_018595413.1
Sc.ko_mrl2_NP_001164711.1		KK-PH					EHEK	no	single P	TFSLT
Sc.ko_rdx_XP_002733683.1	ERM-like		GF				ERQA	no	single P
Sp.li_ermL1_XP_022825687.1	ERM-like		GF				EKKQ	no	single P
Sp.li_mrlL_XP_022831808.1		KR-SQ			KK-KT					KYSTL
St.mi_mrl_KFM73866.1					KK-RN					no
St.pi_moeL_XP_022781886.1	ERM-like		EF		RK-KK		EAER	no	no
St.pi_mrlL_XP_022798867.1		KK-PV			KR-KS		AQQK	no		KYSTL
St.pu_moe_XP_011674768.1	ERM-like		KF				EKTA	no	single P	KYQTL
St.pu_mrl_XP_011683075.1					KK-KK	QRRR				KKTTL
Su.sc_ezr_XP_013847913.2
Su.sc_moe1_XP_013841673.1
Su.sc_mrl1_XP_003483494.1
Su.sc_rdx_NP_001009576.1
Te.ur_LermH_XP_015785745.1			VS		KR-KK		EKKQ	no	single P
Te.ur_mrlL_XP_015784229.1		KR-RL			KK-KN					KYSTL
Th.si_ezr_XP_013913154.1
Th.si_moe_XP_013928247.1
Th.si_rdxI1_XP_013915432.1
Th.si_mrl_XP_013923662.1	merlin1										yes
Ti.gu_Lmoe_XP_010211249.1
Ti.gu_ezrI1_XP_010222985.1
Ti.gu_mrl_XP_010216370.1									two separated P	KHNTI
Ti.gu_mrlL_XP_010225777.1	merlin1	KK-IQ								HTLPV	yes
Ti.gu_rdxI1_XP_010221655.1
Tr.ad_hyp_XP_002112848.1	ERM-like		GY		KK-RK		EKQR	no	single P
Tr.me_erm1L_OQR70766.1			GC				ERKQ	no	single P
Tr.me_mrlL_OQR68523.1		KR-no72			KK-KN					KHATY
Tr.ps_ermL1_KRY90359.1		KK-KH	GF				EKKQ	no	single P
Tr.ps_mrl_KRY01563.1		LR-K	CE	N	KK-KN	RRRQ				KYTTL
Tr.ps_mrl_KRY91900.1		LR-K	CE	N	KK-KN	RRRQ				KYTTL
Xe.la_ezrLH_NP_001087392.1
Xe.la_moeI1_XP_018088399.1			DY
Xe.la_moeL_NP_001090034.1
Xe.la_mrlL_XP_018102425.1	merlin1				KR-RK	TKRK				RSPLF	yes
Xe.la_mrlSH_XP_018093062.1										KQNTI
Xe.la_mrl_XP_018115976.1										KQNTI
Xe.la_rdxLCOR_XP_018101057.1		GK-RK							two polyP-stretches
Xe.la_rdx_XP_018105824.1									two polyP-stretches
Zo.ne_ermH_XP_021936488.1			GF		RK-KK		EKKQ		single P
Zo.ne_mrl_XP_021921812.1		KK-SQ			KK-KS		EREK	no		KYSTL
		*often trend of P71, especially in Sauria, Fish, Amphibia, Lophotrochozoa, less in Fish; often when 72 is no K - most of these variants have the isoform with KK-K motif							*analogycally with Dr.me_moe, PQ-like=moe; especialy if KYKTL is present	*noT:Mo.te_mrl_BAF49216.1 Bo.pe_mrl_XP_020774724.1 Bo.pe_mrlL_XP_020778484.1 Sa.sa_mrl_XP_014026700.1 Sc.fo_mrl1_XP_018596058.1 Cl.ha_mrlIX_XP_012671441.1 Py.na_mrl_XP_017560541.1 Es.lu_mrlIX1_XP_012988213.1 Es.lu_mrlIX1_XP_010903298.1 Da.re_mrl_NP_001122179.1 Da.re_mrl_NP_998116.1 Ca.mi_mrlI1_XP_007906650.1 La.ch_mrlL_XP_014347210.1 Le.oc_mrl_XP_006640249.1 Le.oc_mrlI1_XP_015222944.1 Ti.gu_mrlL_…
			*noG:Xe.la_moeI1_XP_018088399.1 Tr.ps_mrl_KRY01563.1 Tr.ps_mrl_KRY91900.1 Te.ur_LermH_XP_015785745.1 St.pu_moe_XP_011674768.1 St.pi_moeL_XP_022781886.1 Sa.sc_erm1L_KPM03270.1 Sa.ro_cytsk_XP_004997754.1? Pr.ca_mrlL_XP_014661700.1 Pe.hu_mrl_XP_002427487.1 Or.ci_erm1_ODN03767.1 ? Ni.ve_ermI1_XP_017779445.1 Mo.te_erm_p_BAF49215.1 Mo.te_mrl_BAF49216.1 Mo.br_hyp_XP_001746613.1 Mi.ye_rdxL_XP_021360349.1…
									*MDP:multiple dispersed prolines, characteristic to vertebrtae merlins

### Sheet: Synteny_table
Synteny analysis by Synteny Database
H. sapiens				D. rerio
ensemble ID	gene symbol	chr	position	ensemble ID	gene symbol	chr	position
ENSG00000133460	SLC2A11	22	24198890	ENSDARG00000063288	slc2a11b	5	10922206
ENSG00000184674	GSTT1	22	24376133	ENSDARG00000095464	zgc:66350	5	10954245
ENSG00000099994	SUSD2	22	24577227	ENSDARG00000078515	SUSD2	5	18040089
ENSG00000167037	SGSM1	22	25202236	ENSDARG00000028857	SGSM1(2of2)	5	21818597
ENSG00000183765	CHEK2	22	29083731	ENSDARG00000025820	chek2	5	10963582
ENSG00000100209	HSCB	22	29138019	ENSDARG00000075416	HSCB	5	10991702
ENSG00000100219	XBP1	22	29190543	ENSDARG00000035622	xbp1	5	17718234
ENSG00000183579	ZNRF3	22	29279580	ENSDARG00000062573	znrf3	5	17898786
ENSG00000183762	KREMEN1	22	29469066	ENSDARG00000062579	kremen1	5	17932848
ENSG00000184117	NIPSNAP1	22	29950797	ENSDARG00000005320	nipsnap1	5	13121185
ENSG00000186575	NF2	22	29999545	ENSDARG00000020204	nf2a	5	12816213
ENSG00000100314	CABP7	22	30116073	ENSDARG00000078272	CABP7(2of2)	5	12592146
ENSG00000100325	ASCC2	22	30184597	ENSDARG00000013058	ascc2	5	19673008
ENSG00000099999	RNF215	22	30773835	ENSDARG00000059424	RNF215	5	19662208
ENSG00000100003	SEC14L2	22	30792846	ENSDARG00000059729	si:ch211-89f7.1	5	14630172
ENSG00000128242	GAL3ST1	22	30950622	ENSDARG00000062711	gal3st1	5	14091162
ENSG00000100029	PES1	22	30972615	ENSDARG00000018902	pes	5	14039259
ENSG00000182541	LIMK2	22	31608225	ENSDARG00000005104	limk2	5	22606737
ENSG00000100100	PIK3IP1	22	31677579	ENSDARG00000003281	pik3ip1	5	22649900
ENSG00000186575	NF2	22	29999545	ENSDARG00000025567	nf2b	21	25801345
BLASTp based synteny analysis
Da.re Chr21 merlin1	annotation	Da.re Chr5 merlin2	annotation	identity	distance
XP_017211721.1	calcium-binding protein 7-like	XP_021324760.1	calcium-binding protein 8-like	0.6	within 1Mb
		XP_001343041.1	calcium-binding protein 8-like	0.6	same chromosome
XP_001922220.1	probable ATP-dependent RNA helicase DDX10	XP_021332164.1	probable ATP-dependent RNA helicase DDX31	0.32	same chromosome
NP_001013344.2	replication factor C subunit 2	NP_001003862.1	replication factor C subunit 5	0.37	same chromosome
NP_001171214.1	guanine nucleotide-binding protein	NP_001191955.1	guanine nucleotide-binding protein	0.46	same chromosome
XP_687193.3	connector enhancer of kinase suppressor of ras 2	XP_697212.5	connector enhancer of kinase suppressor of ras 2	0.51	same chromosome
XP_009293706.1	NLR family CARD domain-containing protein 3	CAQ13231.1	novel NACHT domain containing gene	0.38	same chromosome
NP_001017771.1	uncharacterized protein	NP_001035404.1	claudin 15 precursor35		same chromosome
NP_851295.1	claudin-like protein ZF-A89	NP_001035404.1		0.34	same chromosome
XP_021324760.1	calcium-binding protein 8-like	XP_017211721.1	calcium-binding protein 7-like	0.6	same chromosome
NP_956333.1	stromal cell-derived factor 2 precursor	NP_001003730.2	stromal cell-derived factor 2-like protein 1 precursor	0.6	same chromosome
XP_017208342.1	zinc finger CCHC domain-containing protein 12-like	XP_021332150.1	uncharacterized protein	0.51	same chromosome
XP_005161396.1	glutamate receptor, ionotropic, AMPA 1b	XP_005165153.1	glutamate receptor, ionotropic, AMPA 3a	0.66	same chromosome
XP_017211719.1	proline dehydrogenase 1, mitochondrial-like	XP_002665916.4	proline dehydrogenase 1, mitochondrial	0.78	same chromosome
Ga.gl Chr19 merlin1	annotation	Da.re Chr21 merlin1	annotation	identity	distance
XP_415788.1	sulfatase-modifying factor 2	NP_001005980.1	sulfatase-modifying factor 2 precursor	0.68	within 1Mb
NP_001006217.1	phosphorylase b kinase gamma catalytic chain, skeletal muscle/heart isoform	XP_021324515.1	phosphorylase b kinase gamma catalytic chain, skeletal muscle/heart isoform	0.66	within 1Mb
XP_024997716.1	E3 ubiquitin-protein ligase rififylin	NP_001103196.1	uncharacterized protein	0.49	same chromosome
XP_015151505.1	transmembrane protein 132E	XP_009293644.1	transmembrane protein 132C	0.41	same chromosome
		XP_009293643.1	transmembrane protein 132D	0.37	same chromosome
XP_024997719.1	ribosomal protein S17, mitochondrial	NP_001018395.1	ribosomal protein S17, mitochondrial	0.67	same chromosome
NP_001006216.1	T-complex protein 1 subunit zeta	NP_958447.1	T-complex protein 1 subunit zeta	0.88	same chromosome
XP_415788.1	sulfatase-modifying factor 2 precursor	NP_001005980.1	sulfatase-modifying factor 2 precursor	0.68	same chromosome
XP_015151219.1	coiled-coil-helix domain-containing protein 2	NP_957078.1	coiled-coil-helix domain-containing protein 10	0.62	same chromosome
XP_015151222.1	argininosuccinate lyase	XP_005161350.1	argininosuccinate lyase	0.66	same chromosome
NP_990832.2	delta-1 crystallin	XP_005161350.1	argininosuccinate lyase	0.62	same chromosome
XP_015151163.2	DNA-directed RNA polymerase III subunit RPC9	NP_001038838.2	DNA-directed RNA polymerase III subunit RPC9	0.76	same chromosome
XP_024997904.1	protein-tyrosine sulfotransferase	NP_956496.1	protein-tyrosine sulfotransferase	0.68	same chromosome
NP_001012823.1	nuclear cap-binding protein subunit 3	NP_956437.1	nuclear cap-binding protein subunit 3	0.54	same chromosome
NP_001340868.1	adapter molecule crk	NP_998703.1	crk-like protein	0.57	same chromosome
XP_015151227.1	unconventional myosin-Ic	XP_021330124.1	unconventional myosin-VIIa-like	0.39	same chromosome
Ga.gl Chr15 merlin2	annotation	Da.re Chr5 merlin2	annotation	identity	distance
XP_015150408.1	cytosolic arginine sensor for mTORC1 subunit 1	NP_001018651.1	cytosolic arginine sensor for mTORC1 subunit 1	0.68	within 1Mb
		NP_956074.2	cytosolic arginine sensor for mTORC1 subunit 2	0.64	same chromosome
XP_015150390.1	calcium-binding protein 7	XP_017211721.1	calcium-binding protein 7-like	0.81	within 1Mb
		XP_683885.1	calcium-binding protein 7	0.75	same chromosome
XP_015150334.1	protein NipSnap homolog 1	NP_571108.2	protein NipSnap homolog 1	0.74	within 1Mb
XP_015150361.2	nitric oxide synthase, brain	NP_571735.1	nitric oxide synthase, brain	0.76	within 1Mb
XP_425297.2	F-box only protein 21	XP_696130.3	F-box only protein 21	0.65	within 1Mb
XP_025011278.1	calcineurin B homologous protein 3	NP_998493.1	calcineurin B homologous protein 3	0.46	within 1Mb
		NP_991256.1	uncharacterized	0.52	same chromosome
		XP_009299742.1	uncharacterized	0.44	same chromosome
XP_004934540.1	F-box/WD repeat-containing protein 8	XP_021331652.1	F-box/WD repeat-containing protein 8	0.46	within 1Mb
		NP_001108050.1	F-box/WD repeat-containing protein 8	0.55	same chromosome
XP_015150358.1	RING finger and transmembrane domain-containing	XP_021331831.1	RING finger and transmembrane domain-containing	0.7	within 1Mb
		XP_005165099.1	RING finger and transmembrane domain-containing protein 2	0.79	same chromosome
NP_001007842.1	UPF0454 protein C12orf49 homolog precursor	NP_001018573.1	UPF0454 protein C12orf49 homolog precursor	0.76	within 1Mb
XP_415293.4	oxysterol-binding protein 2	NP_001116220.1	oxysterol-binding protein 2	0.77	same chromosome
XP_015150415.1	pescadillo homolog	NP_571105.3	pescadillo	0.74	same chromosome
XP_004934501.1	galactosylceramide sulfotransferase	NP_001119924.1	galactosylceramide sulfotransferase	0.67	same chromosome
XP_015150412.1	mitochondrial fission process protein 1	NP_956980.1	mitochondrial fission process protein 1	0.71	same chromosome
XP_015150406.1	SEC14-like protein 2	NP_001093463.1	SEC14-like protein 3	0.66	same chromosome
XP_015150404.1	SEC14-like protein 2			0.69	same chromosome
XP_415299.2	RING finger protein 215	XP_005165127.1	RING finger protein 215	0.58	same chromosome
XP_004934513.1	myotubularin-related protein 3	XP_005171779.4	myotubularin-related protein 3-like	0.64	same chromosome
XP_015150385.1	activating signal cointegrator 1 complex subunit 2	NP_956736.1	activating signal cointegrator 1 complex subunit 2	0.58	same chromosome
NP_001264442.1	zinc finger matrin-type protein 5	NP_001003771.1	zinc finger matrin-type protein 5	0.69	same chromosome
XP_004934525.3	AP-1 complex subunit beta-1	XP_021331927.1	AP-1 complex subunit beta-1	0.88	same chromosome
XP_015150383.2	GAS2-like protein 1	XP_701004.4	GAS2-like protein 1	0.58	same chromosome
		XP_002662207.2	GAS2-like protein 2	0.59	same chromosome
XP_015150341.1	RNA-binding protein EWS	NP_997795.1	RNA-binding protein EWS	0.39	same chromosome
XP_015150378.1	EMI domain-containing protein 1	XP_005165282.1	EMI domain-containing protein 1	0.48	same chromosome
XP_015150372.1	E3 ubiquitin-protein ligase DTX1	NP_001120779.1	probable E3 ubiquitin-protein ligase DTX2	0.54	same chromosome
		NP_001116534.1	uncharacterized	0.44	same chromosome
XP_415313.3	WD repeat and SOCS box-containing protein 2	XP_017211502.1	WD repeat and SOCS box-containing protein 2	0.46	same chromosome
XP_015150376.2	replication factor C subunit 5	NP_001003862.1	replication factor C subunit 5	0.81	same chromosome
XP_015150368.2	kinase suppressor of Ras 2	XP_009299514.1	kinase suppressor of Ras 2	0.79	same chromosome
