## Supplemental Table S1 for "Emergence and evolution of the ERM proteins and merlin in metazoans"

### Sheet: Metazoan_taxonomy
The taxomony scheme resembles the NCBI taxonomy representation manner: shift to the right-and-down identifies branching, the related taxa from the left-and-up is then the root. The most right column represents |-->species that were selected for the analysis.
The color scheme approximately mirrors taxa hierarchy, but mostly serves for the better visualisation. Note: the topology presented here do not claim to agree witht he most recent studies.
											species level		N(ERM-like paralogs)	N(merlin-like paralogs)		!The cladogram of the early branching lineages is no necceserily in accordance to the latest research, as it is not in the scope of the presented work.
	Metazoa (kingdom)
	!	Mesozoa (superphylum)									|-->Intoshia linei		1	0
		Placozoa (no rank)									|-->Trichoplax adhaerens		1	0
		Porifera (no rank)									|-->Amphimedon queenslandica		1	1
		Eumetazoa(no rank)
			Ctenophora (phylum)		n/a
			Cnidaria (phylum)
				Anthozoa (class)
					Hexacorallia (subclass)
						Actiniaria (order)					|-->Exaiptasia pallida		2	1	*recent duplication
						Scleractinia (order)					|-->Stylophora pistillata		1	1
					Octocorallia (subclass)						n/a
						Pennatulacea (order)
				Hydrozoa (class)
					Hydroidolina (subclass)
						Anthoathecata (order)					|-->Hydra vulgaris		1	1
				Myxozoa (class)
					Myxosporea (no rank)						n/a
						Bivalvulida (order)
						Multivalvulida (order)
		!	Bilateria (no rank)
				Platyhelminthes (phylum)			see Platyhelm_Nematods sheet
				Protostomia (no rank)
					Ecdysozoa (no rank)
						Nematoda (phylum)		see Platyhelm_Nematods sheet
						Panarthropoda (no rank)
							Arthropoda (phylum)		see Arthropoda sheet
							Tardigrada (phylum)
								Eutardigrada (class)
									Parachela (order)		|-->Hypsibius dujardini		1	1
						Scalidophora (superphylum)
							Priapulida (phylum)
								Priapulimorpha (class)
									Priapulimotphida (order)		|-->Priapulus caudatus		1	1
					Lophotrochozoa (no rank)		see Lophotrochozoa sheet
				Deuterostomia (no rank)
					Hemichordata (phylum)
						Enteropneusta (class)
							Harrimaniidae (family)				|-->Saccoglossus kowalevskii		1	1
					Echinodermata (phylum)		see Echinodermata sheet
					Chordata (Phylum)
						Cephalochordata (subphylum)
							Branchiostomidae (family)				|-->Branchiostoma belcheri		1	1
						Tunicata (subphylum)
							Appendicularia (class)
								Oikopleuridae (family)			n/a
							Ascidiacea (class)
								Enterogona (order)			|-->Ciona intestinalis		1	1
								Stolidobranchia (order)			|-->Molgula tectiformis		1	1
							Thaliacea (class)
								Salpida (order)			n/a
						Craniata (subphylum)
							Vertebrata (no rank)
								Cyclostomata (no rank)			n/a
								Gnatostomata (no rank)
									Chondrichthyes (class)		see fishes sheet
									Teleostomi (no rank)
										Euteleostomi (no rank)
											Actinopterygii (superclass)		see fishes sheet
											Sarcopterygii (superclass)
												Coelacanthimorpha (no rank)			see fishes sheet
												Dipnotetrapodomorpha (no rank)
													Dipnoi (no rank)		n/a
													Tetrapoda (no rank)
														Amniota (no rank)
															Mammalia (class)		see Mammalia sheet
															Sauropsida (no rank)
																Sauria (no rank)		see Sauria_Amphibia sheet
														Amphibia (class)		see Sauria_Amphibia sheet

### Sheet: Lophotrochozoa
Lophotrochozoa (no rank)								N(ERM-like paralogs)		N(merlin-like paralogs)
	Annelida(phylum) (annelid worms)
		Clitellata (class)
			Hirudinea (subclass)		|-->Helobdella robusta (leeches)			3		0
			Oligochaeta (subclass)		n/a
		Polychaeta (class)
			Palpata (subclass)		n/a
			Scolecida (subclass)		n/a
	Brachiopoda (phylum) (lampshells)
		Lingulata (class)
			Lingulida (order)		|--> Lingula anatina			2	*recent duplication within one scaffold	1
		Phoroniformea (subphylum)			n/a
	Mollusca (phylum)
		Heteroconchia (subclass)			n/a
		Pteriomorphia (subclass)
			Ostreoida (order)		|-->Crassostrea gigas			1		1
			Mytiloida (order)		n/a
			Pectinoida (order)		|-->Mizuhopecten yessoensis			1		1
			Pterioida (order)		n/a
		Cephalopoda (class)
			Octopoda (order)		|-->Octopus bimaculoides			1		0
		Caenogastropoda (subclass)			n/a
		Heterobranchia (subclass)
			Euthyneura (no rank)		|-->Biomphalaria glabrata			1		1
		Patellogastropoda (subclass)			|-->Lottia gigantea			0		1
	Nemertea (phylum) (ribbon worms)				n/a
	Rotifera (phylum)				n/a

### Sheet: Sauria_Amphibia
Lepidosauria (superorder)												N(ERM-like paralogs)	N(merlin-like paralogs)
	Squamata (order)
		Gekkota (infraorder)			|-->Gekko japonicus							3	2
		Unidentata (infraorder)
			Iguania (suborder)		|-->Pogona vitticeps							3	2
			Serpentes (suborder)		|-->Thamnophis sirtalis							3	1
Archelosauria (no rank/superorder)
	Dinosauria (no rank)
		Aves (class)
			Neognathae (superorder)		Galliformes (order)		|-->Gallus galus					2	2	*moesin lost
					Sphenisciformes (order)		|-->Aptenodytes forsteri					3	2
					Passerifirmes (order)		|-->Acanthisitta chloris					2	1	*moesin lost	*merlin1 lost
			Palaeognathae (superorder)		|-->Tinamus guttatus							3	2
	Crocodylia
		Alligatoridae (family)			|-->Alligator mississippiensis							3	2
	Longirosters(no rank)
	grooped together
	Testudines (order) (turtles)
		Americhelydia (no rank)			|-->Chrysemys picta bellii (inland turtle)							3	2
		Testudinoides (no rank)			|-->Chelonia mydas (sea turtle)							3	2
		Trionychia			n/a
		Pleurodira			n/a
Amphibia (class)
	Batrachia (superorder)
		Anura (order)
			Pipoidea (suborder)		|-->Xenopus laevis							5	3	*2 radixin genes, 2 moesin genes, ezrin
		Caudata (order)
			Salamandroidea (suborder)		n/a

### Sheet: Mammalia
Mammalia (class)											N(ERM-like paralogs)		Merlins
	Theria (no order)
		Eutheria (no order)
			Afrotheria (superorder)
				Macroscelidea (order) (elephant shrew)				|-->Elephantulus edwardii			3*	*2 ezrins (one - retro-gene) and one radixin	1
				Proboscidea (order) (elephants)				|-->Loxodonta africana			3		1
			Euarchontoglires (superorder)
				Glires (order) (rodents,rabbits)				|-->Rattus norvegicus			3		1
				Primates (order)				|-->Homo sapiens			3		1
			Laurasiatheria (superorder)
				Carnivora (order)				|-->Canis lupus familiaris			3		1
				Cetartiodactyla (order) (whales, hippos, pigs,…)				|-->Sus scrofa			3		1
				Chiroptera (order) (bats)				|-->Rhinolophus sinicus			3		1
				Perissodactyla (order) (odd-toed ungulates)				|-->Equus caballus			3		1
			Xenarthra (superorder)
				Cingulata (order) (armadillos)				|-->Dasypus novemcinctus			3		2
				Pilosa (order) (ant-eaters, sloths)				n/a
		Metatheria (no rank)
			Dasyuromorphia (order)					|-->Sarcophilus harrisii			1*	*ezrin	2
			Didelphimorphia (order)					|-->Monodelphis domestica			3		2
			Diprotodontia (order)					|-->Phascolarctos cinereus			3		2
	Prototheria (no rank)
		Monotremata (order)						|-->Ornithorhynchus anatinus			3		2

### Sheet: Arthropoda
Arthropoda (phylum)														N(ERM-like paralogs)	N(merlin-like paralogs)
	Chelicerata (subphylum)
		Arachnida (class)
			Acari (superorder)
				Astigmata (order)						|-->Sarcoptes scabiei				1	1
				Oribatida (order)						NO
				Trombidiformes (order)						|-->Tetranychus urticae				1	1
			Parasiformes (superorder)
				Monogynaspida (suborder)						|-->Tropilaelaps mercedesae				1	1
			Araneae (order)							|-->Stegodyphus mimosarum				0	1
			Scorpiones (order)							|-->Parasteatoda tepidariorum				1	1
		Merostomata (class) (horseshoe crabs)
			Xiphosura (order)							|-->Limulus polyphemus				3	1
	Mandibulata (subphylum)
		Myriapoda (subphylum)								n/a
		Pancrustacea (subphylum)
			Crustacea (superclass)
				Brachiopoda (class)						|--> Daphnia pulex				1	1
				Malacostraca (class)						|-->Hyalella azteca				1	1
				Maxillopoda (class)						|-->Eurytemora affinis				2	1
			Hexapoda (superclass)
				Collembola (class)
					Entomobryomorpha (suborder)					|-->Orchesella cincta				1	1
					Poduromorpha (suborder)					n/a
				Diplura (class)
					Diplura (order)					n/a
				Insecta (class)
					Neoptera (infraclass)
						Holometabola (cohort)
							Amphiesmenoptera (order)			|-->Spodoptera litura (chrom assembly)				1	1
							Coleoptera (order) (beetles)			|-->Nicrophorus vespilloides				2	1
							Diptera (order)			|-->Drosophila melanogaster				1	1
							Hymenoptera (order)			|-->Camponotus floridanus (ant)				1	1
							Strepsiptera (order) (parasites)			n/a
						Paraneoptera (cohort)
							Hemiptera (order)			|-->Cimex lectularius				1	1
							Psocodea (order)			|-->Pediculus humanus corporis (louse)				1	1
							Thysanoptera (order)			n/a
						Polyneoptera (cohort)
							Dictyoptera (order)			|-->Zootermopsis nevadensis				1	1
							Orthoptera (order)			|-->Gryllus bimaculatus				0	1
							Phasmatodea (order) (walking sticks)			n/a
							Plecoptera (order) (stoneflies, vesnyanki)			n/a
					Palaeoptera (infraclass)
							Ephemeroptera (order)			n/a
							Odonata (order)			n/a

### Sheet: fishes
Gnatostomata (no rank)						!color for Neopterygii is used to stress the monophylitic relationships between the closest related taxa, since this clade is very diverse and topology is complex													N(ERM-like paralogs)	N(merlin-like paralogs)
	Chondrichthyes (class) (cartilaginous fishes)
		Elasmobranchii (subclass)
			Rajiformes (order) (skates)													n/a
			Galeomorphii (order) (sharks)													|-->Rhincodon typus			3	1	*merlin2 lost
		Holocephali (subclass)
			Chimaeriformes (order) (chimaeras)													|-->Callorhinchus milii			3	2
	Teleostomi(no rank) (vertebrates)
		Euteleostomi (no rank)
			Actinopterygii (superclass)
				Actinopteri (class)
					!Neopterygii (subclass)
						Holostei (infraclass)
							Semionotiformes (order)									|-->Lepisosteus oculatus			3	2
						Teleostei (infraclass)
							Elopocephalai (no rank)
								Elopomorpha (no rank)
									Anguilliformes (order) (eels)							n/a
							Osteoglossocephalai (no rank)
								Clupeocephala (no rank)
									Euteleosteomorpha (no rank)
										Neoteleostei (no rank)
											Ctenosquamata (no rank)
												Acanthomorphata (no rank)
													Euacanthomorphacea (no rank)			*15 other orders are not taken
														Gobiiformes (order)		|-->Boleophthalmus pectinirostris			6	2
													Paracanthomorphacea (no rank)
														Gadiformes (order)		n/a
										Protacanthopterygii (no rank)
											Esociformes (order)					|-->Esox lucius			6	2
											Salmoniformes (order)					|-->Salmo salar			10	2
									Otomotpha (no rank)
										Clupei (no rank)
											Clupeiformes (order)					|-->Clupea harengus			5	2
										Ostariophysi (no rank)
											Otophysi (no rank)
												Characiphysae (superorder)				|-->Pygocentrus nattereri			4	2
												Cypriniphysae (superorder)				|-->Danio rerio			4	2
								Osteoglossocephala (no rank)
									Osteoglossomorpha (no rank)
										Osteoglossiformes (order)						|-->Scleropages formosus			5	2
			Sarcopterygii (superclass)
				Coelacanthimorpha (no rank)
				Coelacanthiformes (order)												|-->Latimeria chalumnae			3	2
				Dipnotetrapodomorpha (no rank)
					Dipnoi (no rank)											n/a
					Tetrapoda (no rank)

### Sheet: Echinodermata
Echinodermata (phylum)											N(ERM-like paralogs)	N(merlin-like paralogs)
	Eleutherozoa (no rank)
		Asterozoa (superclass)
			Asteroidea (class)
				Valvatacea (superorder)
					Valvatida (order)		|-->Acanthaster planchi (star fish)				1	1
			Ophiuroidea (class)
				Ophiuridea (superorder)
					Ophiurida (order)		n/a
		Echinozoa (superclass)
			Echinoidea (class)
				Euechinoidea (subclass)
					Echinoida (order)		|-->Strongylocentrotus purpuratus (purple sea urchin)				1	1
					Temnopleuroida (order)		|-->Lytechinus variegatus (see urchin green)				1	0
				Perischoechinoidea (subclass)
					Cidaroida (order)		n/a
			Holothuroidea (class)
				Aspidochirotacea (subclass)
					Aspidochirotida (order)		n/a

### Sheet: Platyhelm_Nematoda
Platyhelminthes (phylum)								N(ERM-like paralogs)	N(merlin-like paralogs)
	Cestoda (class)
		Eucestoda (subclass)
			Cyclophyllidea (order)			|-->Echinococcus granulosus		1	0
			Diphyllobothriidea (order)			n/a
	Monogenea (class)
			Monopisthocotyles (order)			n/a
			Polyopisthocotylea (order)			n/a
	Rhabditophora (no order)
			Macrostomorpha (order)			|-->Macrostomum lignano		1	0
			Seriata (order)			n/a
	Trematoda (class)
		Digenea (subclass)
			Opisthorchiida (order)			|-->Clonorchis sinensis		1	0
			Plagiorchiida (order)			n/a
			Strigeidida (order)			n/a
Nematoda (phylum)
	Chromadorea (class)
		Ascaridida (order)				|-->Ascaris suum		1	1
		Diplogasterida (order)				n/a
		Oxyurida (order)				n/a
		Plectida (order)				n/a
		Rhabditida (order)				|-->C.elegans		1	1
		Spirurida (order)				|-->Loa loa		1	0
		Tylenchida (order)				n/a
	Enoplea (class)
		Dioctophymatida (order)				n/a
		Mermithida (order)				n/a
		Trichinellida (order)				|-->Trichinella pseudospiralis		1	1
